# THE SPLICING FACTOR PTBP1 REPRESSES *TP63 γ* ISOFORM PRODUCTION IN SQUAMOUS CELL CARCINOMA

**DOI:** 10.1101/2021.10.01.462767

**Authors:** William Taylor, David Reboutier, Luc Paillard, Agnès Méreau, Yann Audic

## Abstract

The *TP63* gene encodes the transcription factor p63. It is frequently amplified or overexpressed in squamous cell carcinomas. Owing to alternative splicing, p63 has multiple isoforms called α, β, γ and δ. The regulatory functions of p63 may be isoform-specific. The α isoform inhibits the epithelial to mesenchymal transition (EMT) and controls apoptosis, while the γ isoform promotes EMT. Here, we observed in TCGA data that a high ratio of the *TP63γ* isoform to the other isoforms is a pejorative factor for the survival of patients with head and neck squamous cell carcinoma (HNSCC). We therefore addressed the regulation of the γ isoform. In several tissues (GTEX data), the expression of the RNA-binding protein PTBP1 (polypyrimidine tract binding protein 1) is negatively correlated with the abundance of *TP63γ*. Accordingly, we demonstrated that PTBP1 depletion in HNSCC cell lines leads to an increase in abundance of the γ isoform. By RNA immunoprecipitation and in vitro interaction assays, we showed that PTBP1 directly binds to *TP63* pre-mRNA in close proximity to the *TP63γ*-specific exon. The region around the *TP63γ*-specific exon was sufficient to elicit a PTBP1-dependent regulation of alternative splicing in a splice reporter minigene assay. Finally, we demonstrated that the regulation of *TP63γ* production by PTBP1 is conserved in amphibians, revealing that it encounters a strong evolutionary pressure. Together, these results identify *TP63γ* as a prognostic marker in HNSCC, and identify PTBP1 as a direct negative regulator of its production.
