## Supplementary material for "THE SPLICING FACTOR PTBP1 REPRESSES *TP63 γ* ISOFORM PRODUCTION IN SQUAMOUS CELL CARCINOMA": reagents

### Sheet: Feuille1
REACTIFS TAYLOR 30092021
siRNA		SEQUENCE	target region
PTBP1_A		AACUUCCAUCAUUCCAGAGAA55	3'UTR
PTBP1_B		AAGUUCGGCACAGUGUUGAAG55	Exon 6
Control_SiRNA		SIC001 SIGMA-ALDRICH	NA
siLuciferase		CGUACGCGGAAUACUUCGAA55	NA
ANTIBODIES		PROVIDER	USAGE
D2K8X, anti P63α, rabbit mAb		CELL SIGNALLING TECHNOLOGIES #13109	WB, 1:1000
4A4, anti P63,mouse mAb		ABCAM #AB735	WB, 1:250
BB7, anti PTBP1, mouse mAb		EMD MILLIPORE CORPORATION #MABE986	WB , 1:500; RIP $$$
PC10, anti PCNA, mouse mAb		SIGMA ALDRICH #P8825	WB, 1:2500
Tub2.1, anti B-Tubulin, mouse mAb		SIGMA ALDRICH T4026	WB, 1/2000
OLIGONUCLEOTIDES FOR RT-QPCR
name		SEQUENCE (5’→3’)	target region
hsTP63_ex8olex9F	fwd	GTTACTCTGGAAACCAGAGATGG	hsTP63_ex8TOex9(ALL)
hsTP63_ex9R	rev	ATGCTATCTTCATCCGCCTTC	TP63 exon9
hsTP63_ex14olex15F	fwd	CAGCATTGTCAGTTTCTTAGCG	hsTP63_ex14TO16(ALPHA)
hsTP63_ex16olex15R	rev	CTTGCCAGATCATCCATGGAG
hsTP63_ex14F	fwd	TGGAGACATGAATGGACTCAG	hsTP63_ex14TO16(BETA)
hsTP63_ex16olex14R	rev	CTTGCCAGATCCTGACAATG
hsTP63_ex11F	fwd	GAACTCATGCAGTACCTTCCTC	hsTP63_ex11TOex12 (GAMMA)
hsTP63_ex12olex11R	rev	AAGCAGGCTGAAAGGAGATG
hsTP63_int10F	fwd	CCTTCTTTCCTTCTGCTCAC	TP63 Intron 10
hsTP63_ex11R	rev	GAAGGTACTGCATGAGTTCC	TP63 Exon 11
hsTP63_int11F	fwd	TGAAGGTATAAGGAGTGTGTTTCT	TP63 Intron 11
hsTP63_ex12R	rev	CTCATTCCTGAAGCAGGCT	TP63 Exon 12
hsTP63_int12F	fwd	GTGTCCCTTGCTCACCATTA	TP63 Intron 12
hsTP63_ex13R	rev	TGATAAGCTGGCTCACAGAAG	TP63 Exon 13
PTBP2_Fwd_827	fwd	TTGCTTTAGGCTTACCTTTTGG	hsPTBP2
PTBP2_Rv_825	rev	TGCTTCCTCGGTTGCTAGTT
PTBP1_ex4F	fwd	AGGTCACCAACCTCCTGATG	hsPTBP1
PTBP1_ex5R	rev	GGGGTCACCGAGGTGTAGTA
RPLP0_F	fwd	CTGTTGCATCAGTACCCCATT	hsRPLP0
RPLP0_R	rev	CTTGACCTTTTCAGCAAGTGG
B-TUB_F	fwd	TGGACTCTGTTCGCTCAGGT	hsTUBB
B-TUB_R	rev	TGCCTCCTTCCGTACCACAT
MiniG_Ex1_Ex2	fwd	TTGGTGGTGAGGCCCTG
	rev	GCATCAGGAGTGGACAGATCC
MiniG_EX2_ExG	fwd	GCTCGGTGCCTTTAGTGAT
	rev	CTCAAAGGAGACCTGAAGTTC
MiniG-Ex2_Ex3	fwd	GCTCGGTGCCTTTAGTGAT
	rev	CACACAGACCAGCACGTTG
Oligos for in vitro transcription templates
Name		sequence
T7_FRG1_TP63gamma_FWD		TAATACGACTCACTATAGGGACGTGGATCCTGAGAACTTCA
FRG1_TP63gamma_REV		ACGATCCTGAGACTTCCACA
T7_FRG2_TP63gamma_FWD		TAATACGACTCACTATAGGGAAACAGACGAATGATTGC
FRG2_TP63gamma_REV		GAGGATGCCAGAAATAAACCCTT
T7_FRG3_TP63gamma_FWD		TAATACGACTCACTATAGGGTATTTCTGGCATCCTCGTGG
FRG3_TP63gamma_REV		GTTCTTGTCTAGCCTAAGTGTGA
T7_FRG4_TP63gamma_FWD		TAATACGACTCACTATAGGGCCTCACACTTAGGCTAGACAAG
FRG4_TP63gamma_REV		ATTTTCCTGGCTCCCTTCCA
T7_FRG5_TP63gamma_FWD		TAATACGACTCACTATAGGGTGGAAGGGAGCCAGGAAAAT
FRG5_TP63gamma_REV		ACAGAATAGAGTGCCTGAAAAGC
T7_FRG6_TP63gamma_FWD		TAATACGACTCACTATAGGGGCCTTATCCCATTTCTTCCTCA
FRG6_TP63gamma_REV		TGAAGCAGGCTGAAAGGAGA
T7_FRG7_TP63gamma_FWD		TAATACGACTCACTATAGGGTCTCCTTTCAGCCTGCTTCA
FRG7_TP63gamma_REV		GTACACTGATCGGTTTGGGG
T7_CPA1_TP63gamma_FWD		TAATACGACTCACTATAGGGGTTCCTCCCCTCCATCTTCC
CPA1_TP63gamma_REV		CACATCCACAAAAGCAACAGC
T7_CPA2_TP63gamma_FWD		TAATACGACTCACTATAGGGGTTGCTTTTGTGGATGTGTGA
CPA2_TP63gamma_REV		AGACCTACACATGCTACTTCAAG
Xenopus laevis oligonucleotides
name	direction	SEQUENCE	target_region
xlTP63_chr5Lex10F	fwd	TTTCGACAAAGTACGCATGG	Chr5L:Xl_exon_10
xlTP63_chr5Lex11R	rev	CTGCTGCCTGTAGCTCTCAA	Chr5L:Xl_exon_11
xlTP63_chr5Lex11F	fwd	TTGAGAGCTACAGGCAGCAG	Chr5L:Xl_exon_11
xlTP63_chr5Lex12R	rev	AAGAAGGTATCTTTGTCTTTCAGAAG	chr5L:Xl_exon_12
xlTP63_chr5Lex14F	fwd	CCTCTCAAACACTGCCTCCA	Chr5L:Xl_exon_14
xlTP63_chr5Lex14R	rev	TGGGATCTTCAGGGATGCTA	chr5L:Xl_exon_15
xleeF1-a_F	fwd	GAGAAGGAAGCTGCTGAGATGG	Xl_EF1alpha
xleeF1-a_R	rev	CCACAGGGAGATGTCAATGGTA	Xl_EF1alpha
OLIGONUCLEOTIDES FOR CLONING
ORFPTBP1_fwd	fwd	AGTGGTGGTGGTGGTGGTGCTCGATGGTGGACTTGGAGAAGG
ORFPTBP1_rev	rev	AGAAGGAGATATACATATGGATGGACGGCATTGTCCCAG
hBGB_E1E2_fwd	fwd	CAAAAACATTAAGAAGGGCCCGTGCACCTGACTCCTGAG
hBGB_E1E2_rev	rev	CCCACATATGTTATGAACAGCAAATAAAAGAAACTAAAACGATC
hTP63_NdeI_PvuI_fwd	fwd	CTGTTCATAACATATGTGGGAAACAATTTCC
hTP63_NdeI_PvuI_rev	rev	TTATTGCCCTCGATCGACGTAGGAACAAAG
hBGB_E3_fwd	fwd	ACGTCGATCGAGGGCAATAATGATACAATG
hBGB_E3_rev	rev	GGTCGACTCTAGACTCGAGGCTAGCTTAGTGATACTTGTGGGC
Cell lines
Cell lines		PROVIDER	RRID
FaDu		ATCC	(RRID:CVCL_1218)
SCC-9		ATCC	(RRID:CVCL_1685)
SCC-25		ATCC	(RRID:CVCL_1682)
Detroit 562		ATCC	(RRID:CVCL_1171)
A-253		ATCC	(RRID:CVCL_1060)
HaCaT		CLS/DKFZ	(RRID:CVCL_0038)
HeLa			(RRID:CVCL_0030)
GTEX dbGaP Accession phs000424.v8.p20 RNASEQ junction DATAGTEx_Analysis_2017-06-05_v8_STARv2.5.3a_junctions.gct RNASEQ expression dataGTEx_Analysis_2017-06-05_v8_RNASeQCv1.1.9_gene_reads.gct TCGA the source of data are : http://firebrowse.org/?cohort=HNSC&download_dialog=true for gene expression and clinical data https://bioinformatics.mdanderson.org/TCGASpliceSeq/PSIdownload.jsp # for psi values…
